# Ectopic cambia in Japanese wisteria (*Wisteria floribunda*) vines are associated with the expression of conserved *KNOX* genes

**DOI:** 10.1101/2024.08.07.606835

**Authors:** Israel L. Cunha Neto, Anthony A. Snead, Jacob B. Landis, Chelsea D. Specht, Joyce G. Onyenedum

## Abstract

Secondary growth is a conserved mechanism that gives rise to vascular tissues produced via a single vascular cambium. Molecular mechanisms underlying this process are characterized mostly in model species bearing typical vascular architecture, while the genetics underlying ecologically-important atypical vascular architectures remain unexplored. We use developmental anatomy, comparative transcriptomics, and molecular evolutionary analyses to address this knowledge gap, investigating how multiple ectopic cambia (EC) form in the woody vine Japanese wisteria. Anatomical studies show EC in Japanese wisteria arise from cortical parenchyma, while cambium-specific transcriptome comparisons reveal that genes acting as regulators of typical cambium development in model species are likewise associated with atypical EC development. Gene trees of KNOX proteins indicate duplication events may contribute to EC formation, including a Fabaceae-specific duplication of KNAT6 detected as under positive selection. These findings reveal insights into the genetics of EC formation, advancing our understanding of the development of complex vascular traits.
