## Supplemental Table 5 for "Ectopic cambia in Japanese wisteria (*Wisteria floribunda*) vines are associated with the expression of conserved *KNOX* genes"

### Sheet: Table S5
Table S5. List of taxa and source of data used for molecular phylogenetic analysis.
Order	Family	Genera	Species	Ectopic cambia	Genome or transcriptome?	Source	ID on database
Cycadales	Cycadaceae	Cycas	panzhihuaensis	Yes	Genome	NCBI	GCA_023213395.1
Ginkgoales	Ginkgoaceae	Ginkgo	biloba	No	Genome	TreeGenes	Gibi.1_0
Gnetales	Gnetaceae	Gnetum	montanum	Yes	Genome	NCBI	GCA_015680685.1
Pinales	Pinaceae	Pinus	lambertiana	No	Genome	TreeGenes	Pila.1_5
	Pinaceae	Pinus	taeda	No	Genome	TreeGenes	Pita.2_01
Cupressales	Cupressaceae	Taxus	chinensis	No	Genome	NCBI	GCA_019776745.2
Amborellales	Amborellaceae	Amborella	trichopoda	No	Genome	NCBI	GCA_000471905.1
Nymphaeales	Nymphaeaceae	Nymphaea	colorata	No	Genome	NCBI	GCF_008831285.1
Magnoliales	Magnoliaceae	Liriodendron	chinense	No	Genome	NCBI	GCA_003013855.2
	Magnoliaceae	Magnolia	biondii	No	Genome	Dryad	https://datadryad.org/stash/dataset/doi:10.5061/dryad.s4mw6m947
Asparagales	Asparagaceae	Maianthemum	canadense	No	Transcriptome	1KP	ERR2040730
	Asparagaceae	Asparagus	officinale	No	Genome	NCBI	GCA_001876935.1
	Asparagaceae	Cordyline	australis	No	Transcriptome	NCBI	SRR5257973; SRR5257974
	Asparagaceae	Yucca	gloriosa	No	Transcriptome	NCBI	SRX2563412
	Orchidaceae	Dendrobium	catenatum	No	Genome	NCBI	GCA_001605985.2
	Orchidaceae	Dendrobium	officinale	No	Genome	NCBI	GCA_019514585.1
	Orchidaceae	Phalaenopsis	equestris	No	Genome	NCBI	GCA_001263595.1
Zingiberales	Zingiberaceae	Zingiber	officinale	No	Genome	NCBI	GCA_018446385.1 ; GCA_011317585.2
Dioscoreales	Dioscoreaceae	Dioscorea	cayenensis	No	Genome	NCBI	GCF_009730915.1
	Dioscoreaceae	Dioscorea	rotundata	No	Transcriptome	1KP	DRR208399; DRR208403; DRR208402; DRR208401; DRR208400; DRR208398
Poales	Poaceae	Oryza	sativa	No	Genome	NCBI	GCF_001433935.1
	Poaceae	Triticum	dicoccoides	No	Genome	NCBI	GCF_002162155.1
	Poaceae	Zea	mays	No	Genome	NCBI	GCF_902167145.1
Trochodendrales	Trochodendraceae	Tetracentron	sinense	No	Genome	NCBI	GCA_015143295.1
Vitales	Vitaceae	Vitis	vinifera	No	Genome	NCBI	GCF_000003745.3
Malpighiales	Salicaceae	Populus	trichocarpa	No	Genome	NCBI	GCF_000002775.4
Fabales	Fabaceae	Cercis	canadensis	No	Genome	NCBI	70179
	Fabaceae	Glycine	max	No	Genome	NCBI	5
	Fabaceae	Mucuna	pruriens	No	Genome	NCBI	71552
	Fabaceae	Phaseolus	lunatus	Yes	Genome	NCBI	92715
	Fabaceae	Phaseolus	vulgaris	No	Genome	NCBI	GCF_000499845.1
	Fabaceae	Prosopis	alba	No	Genome	NCBI	79095
	Fabaceae	Spatholobus	suberectus	Yes	Genome	NCBI	76287
	Fabaceae	Wisteria	floribunda	Yes	Transcriptome	1KP; This study*	ERR2040331; SRR28389658*
Cucurbitales	Cucurbitaceae	Cucumis	sativus	No	Genome	NCBI	GCF_000004075.3
	Cucurbitaceae	Momordica	charantia	Yes	Genome	NCBI	GCF_001995035.1
Fagales	Fagaceae	Quercus	lobata	No	Genome	NCBI	GCA_001633185.5
Myrtales	Myrtaceae	Eucalyptus	grandis	No	Genome	NCBI	GCF_016545825.1
Sapindales	Rutaceae	Citrus	sinensis	No	Genome	NCBI	GCA_022201045.1
	Convolvulaceae	Ipomoea	triloba	Yes	Genome	NCBI	GCA_003576645.1
	Convolvulaceae	Ipomoea	purpurea	Yes	Transcriptome	1KP	ERR364392
Caryophyllales	Chenopodiaceae	Beta	vulgaris	Yes	Genome	NCBI	GCF_000511025.2
	Chenopodiaceae	Chenopodium	quinoa	Yes	Genome	NCBI	GCA_001683475.1
	Amaranthaceae	Spinacia	oleracea	Yes	Genome	NCBI	GCF_002007265.1
Solanales	Solanaceae	Solanum	lycopersicum	No	Genome	NCBI	GCF_000188115.4
*Stem transcriptome generate using stems only. For the blast pipeline and phylogenetic analysis, we used this transcriptome alone (named "Cornell") and a transcriptome combined with the 1KP transcriptome data (named "combined") .

### Sheet: Table S6
Table S6. List of taxa downloaded from GenBank used as additional references for molecular phylogenetic analysis.
Order	Family	Genera	Species	Gene	NCBI Reference Sequence
Pinales	Pinaceae	Pinus	taeda	KN1	AY680402.1
				KN2	AY680403.1
				KN3	AY680404.1
				KN4	AY680387/AY680398
Poales	Poaceae	Oryza	sativa	OSH3	XM_015773336.2
				OSH6	NM_001401492.1
				OSH10	XM_015773346.2
				HOS58	XM_015770752.2
	Poaceae	Zea	mays	KN1	NM_001279733.2
				liguleless 3	NM_001112038.1
				rough sheath 1	NM_001111861.2
Malpighiales	Salicaceae	Populus	alba x tremula	STM	AY755413.1
Fabales	Fabaceae	Glycine	max	SBH1	NM_001251129.1
				KNATM	XM_028382800.1
		Prosopis	alba	KNATM	XM_028911260.1
Caryophyllales	Cactaceae	Ferocactus	pilosus	KNOX1	KX891335.1
		Pilosocereus	alensis	KNOX1	KX891347.1
Cucurbitales	Cucurbitaceae	Momordica	charantia	KNATM	XM_022281865.1
Myrtales	Myrtaceae	Eucalyptus	grandis	KNATM	XM_039305466.1
Solanales	Solanaceae	Solanum	lycopersicum	LeT6	XM_010317564.2
				LeT12	NM_001247016.2
