## Supplemental Table 7 for "Ectopic cambia in Japanese wisteria (*Wisteria floribunda*) vines are associated with the expression of conserved *KNOX* genes"

### Sheet: Table S7
Table S7. Number of paleopolyploid events in each species in this study is hypothesized to have undergone based on the data in Landis et al. 2018. Species indicated with "spp" indicate that other species of the genus are represented in the original dataset with no information available on the species sampled in this study. NA indicate that either the species or genus is not available in the origi…
Species	Events
Phaseolus_lunatus	5
Phaseolus_vulgaris	5
Glycine_max	5
Spatholobus_spp	5
Mucuna_pruriens	5
Wisteria_floribunda	5
Cercis_canadensis	5
Prosopis_spp	6
Cucumis_sativus	3
Momordica_charantia	NA
Quercus_lobata	3
Populus_trichocarpa	4
Citrus_sinensis	3
Arabidopsis_thaliana	5
Eucalyptus_grandis	4
Vitis_vinifera	3
Chenopodium_album	2
Spinacia_oleracea	2
Beta_vulgaris	2
Ipomoea_spp	5
Solanum_lycopersicum	6
Tetracentron_sinense	2
Maianthemum_canadense	3
Asparagus_officinalis	3
Cordyline_spp	3
Yucca_spp	3
Dendrobium_officinale	NA
Dendrobium_catenatum	3
Phalaenopsis_equestris	3
Triticum_dicoccoides	4
Oryza_sativa	4
Zea_mays	4
Zingiber_officinale	4
Dioscorea_cayenensis	NA
Dioscorea_rotundata	3
Magnolia_biondii	3
Liriodendron_chinense	3
Nymphaea_spp	2
Amborella_trichopoda	1
